# Waking the sleepers: lincRNA overexpression compromises DHX36 activity and global protein synthesis

**DOI:** 10.64898/2026.06.28.735068

**Authors:** Robert Pasieka, Patrycja Plewka, Emanuele Vitale, Iga Kapuscinska, Mateusz Bajczyk, Dawid Bielewicz, Tomasz Skrzypczak, Kishor Gawade, Bartosz Koch, Agata Malinowska, Magdalena Bakun, Ewa Sitkiewicz, Alessia Ciarrocchi, Katarzyna Dorota Raczynska

**Affiliations:** Department of Gene Expression, Laboratory of RNA Processing, Institute of Molecular Biology and Biotechnology, Faculty of Biology, Adam Mickiewicz University, Poznan, Poland; Center for Advanced Technologies, Adam Mickiewicz University, Poznan 61-614, Poland; Laboratory of Translational Research, Azienda Unità Sanitaria Locale-IRCCS di Reggio Emilia, Reggio Emilia, Italy; Department of Gene Expression, Institute of Molecular Biology and Biotechnology, Adam Mickiewicz University, Poznan, Poland; Mass Spectrometry Laboratory, Institute of Biochemistry and Biophysics, Polish Academy of Sciences, 02-106 Warsaw, Poland

**Author notes:** Correspondence should be addressed to: Katarzyna Dorota Raczynska, Ph.D.

## Abstract

Transposable element-derived long intergenic noncoding RNAs (lincRNAs) are increasingly recognized as context-dependent regulators of gene expression; however, the functional consequences of their ectopic activation in somatic cells remain poorly understood. We previously showed that U7 snRNA represses a subset of LTR12-associated lincRNAs, including *lnc-ARRDC4-1* and *lnc-ADCYAP1-2*, two testis-enriched lincRNAs with minimal expression in somatic cells. Here, we examined the consequences of their increased expression in somatic cells. We showed that overexpression of either lincRNA led to common transcriptomic changes, proteomic changes, impaired migration, altered adhesion and proliferation, and a ∼50% reduction in protein synthesis. Furthermore, we identified *lnc-ARRDC4-1* as an upstream regulator of *lnc-ADCYAP1-2* transcription. Downstream of this event, *lnc-ADCYAP1-2* interacts with the RNA helicase DHX36, a regulator of G-quadruplex-containing mRNAs. *lnc-ADCYAP1-2* activation reduces DHX36 protein levels, which is accompanied by decreased protein output from a subset of DHX36 mRNA targets. At the cellular level, these effects correlate with cellular disfunction and altered global translation. Our results suggest a *lnc-ARRDC4-1:lnc-ADCYAP1-2*:DHX36 regulatory cascade linking the derepression of LTR12-containing lincRNAs to reduced protein synthesis and altered cellular processes in somatic cells.
