## Supplementary Table S1 for "Waking the sleepers: lincRNA overexpression compromises DHX36 activity and global protein synthesis"

### Sheet: Sheet1
Supplementary Table S1. Antisense oligonucleotides (ASOs) used in this study
Target	Direction	Sequence (5’-3’)
Lnc-ARRDC4-1	Forward	ATGCGCCCTAAACACTCCTG
Lnc-ARRDC4-1	Reverse	ATTGCTCTTCCTTGCGGGAT
Lnc-APDCYAP2-1	Forward	TTCAAAGACTCCAATTTCAGATGGCAAAAT
Lnc-APDCYAP2-1	Reverse	GGTATCATCATAATTGGACCTCTGACTG
GAPDH	Forward	CTCAACGACCACTTTGTCAAGCT
GAPDH	Reverse	TCTTACTCCTTGGAGGCCATGT
U7 snRNA	Forward	CAGTGTTACAGCTCTTTTAGAATTTG
U7 snRNA	Reverse	TTCCGGTAAAAAGCCAGAAA
MALAT1	Forward	GAATTGCGTCATTTAAAGCCTAGTT
MALAT1	Reverse	GTTTCATCCTACCACTCCCAATTAAT
XIST	Forward	AAGCTAAGGGCGTGTTCAGA
XIST	Reverse	ATGCGGCAAGTCTAAAATGG
ACTB	Forward	AGGAATCCTTCTGACCCATGC
ACTB	Reverse	CTCACCATGGATGATGATATCGC
MALAT1	Forward	GAATTGCGTCATTTAAAGCCTAGTT
MALAT1	Reverse	GTTTCATCCTACCACTCCCAATTAAT
U1 snRNA	Forward	ATACTTACCTGGCAGGGGAGA
U1 snRNA	Reverse	GCAGTCGAGTTTCCCACATT
KCNQ1OT1	Forward	TCTGCTATCCCCAAGCCTCA
KCNQ1OT1	Reverse	CAGGGAAATCTGGGCACCAT
RNA 5S	Forward	CATACCACCCTGACGCG
RNA 5S	Reverse	CTACAGCACCCGGTATTCCC
RNA 5.8S	Forward	ACTCGGCTCGTGCGTC
RNA 5.8S	Reverse	GCGACGCTCAGACAGG
RNA 18S	Forward	GATGGTAGTCGCCGTGCC
RNA 18S	Reverse	GCCTGCTGCCTTCCTTGG
RNA 28S	Forward	AGAGGTAAACGGGTGGGGTC
RNA 28S	Reverse	GGGGTCGGGAGGAACGG
DHX36 overexpression plasmid construction	Forward	CAGTCAGCTAGCATGAGTTATGACTACCATCAGAACTGGG
DHX36 overexpression plasmid construction	Reverse	CTGACTGGGCCCTCAGCTGTAATATCCATCCTGGAATCG
