## Supplementary Table S2 for "Waking the sleepers: lincRNA overexpression compromises DHX36 activity and global protein synthesis"

### Sheet: Sheet1
Supplementary Table S2. Antisense oligonucleotides (ASOs) used in this study
U7 snRNA knockdown	Sequence (5’-3’)
Control	mUmUmUmUmUmAmGmAmTmAmUmTmUmCmAmUmGmA*mA*mG*mC*mU
U7 snRNA knockdown	mUmUmUmGmTmCmAmTmCmAmGmTmGmUmUmAmCmAmG*mC*mT*mC*mU
Note: 'm' denotes 2'-O-methylribonucleotide modification; '*' or lowercase indicates phosphorothioate (PS) linkages in the gapmer wings or central gap region designed to induce RNase H-mediated cleavage of the target RNA.
ChIRP probes
LacZ probe 1	CCAGTGAATCCGTAATCATG
LacZ probe 2	GTAGCCAGCTTTCATCAACA
LacZ probe 3	AACGAGACGTCACGGAAAAT
LacZ probe 4	ACCATTTTCAATCCGCACCT
LacZ probe 5	AGACGATTCATTGGCACCAT
LacZ probe 6	ATTTAGCGAAACCGCCAAGA
LacZ probe 7	TTTACCTTGTGGAGCGACAT
Lnc-ARDDC4-1 probe 1	CTGATCCGGTTTAGTGTTAA
Lnc-ARDDC4-1 probe 2	CAGAGTGGGGAGTCATGGTC
Lnc-ARDDC4-1 probe 3	AATTAGTAATGGTGCCAGGC
Lnc-ARDDC4-1 probe 4	GGAATGAGTGCAGCTAGTTG
Lnc-ARDDC4-1 probe 5	TGTGGACTCCTTTCTACATA
Lnc-ARDDC4-1 probe 6	TTCAAGGGAACAGCTAGGTC
Lnc-ARDDC4-1 probe 7	GTGGTTGATATGGATTGGAA
RAP-MS probes
Control	GCGTCTTTATTTAGTTTACTCTTGATTGTT
Lnc-ADCYAP1-2-ASO2	CAGTTCTTAAAAAGGCGGCGCGTCC
Lnc-ADCYAP1-2-ASO5	GCGTCTTTATTTAGTTTACTCTTGATTGTT
Note: antisense oligonucleotides (ASOs) biotinylated at the 3' end
