## Supplementary Table S8 for "Waking the sleepers: lincRNA overexpression compromises DHX36 activity and global protein synthesis"

### Sheet: Arkusz1
Supplementary Table S8. Proteins identified by RAP-MS for lnc-ADCYAP1-2 in HEK WT with U7 KD
UniProt	LogFC	F.statistic	p.value	adjp	number	Name
O43264	5.55706	17.2731	3.2581e-05	0.00147243	73	Centromere/kinetochore protein zw10 homolog
Q13085	5.39391	15.5578	8.04378e-05	0.00312079	84	Acetyl-CoA carboxylase 1
P09543	5.39145	15.5124	8.2393e-05	0.00315904	85	2',3'-cyclic-nucleotide 3'-phosphodiesterase
Q8TEX9	5.30141	14.6337	0.000131169	0.004407	97	Importin-4
O75323	5.29988	14.6088	0.000132911	0.00441996	98	Protein NipSnap homolog 2
P42345	5.2011	13.6643	0.000221797	0.00623135	116	Serine/threonine-protein kinase mTOR
P33992	4.9885	12.0167	0.000528953	0.0121715	141	DNA replication licensing factor MCM5
P53621	4.98794	12.0119	0.000530331	0.0121715	140	Coatomer subunit alpha
Q9Y490	4.86915	11.1351	0.000849455	0.0171346	160	Talin-1
RS_Q8WZ42	4.86744	11.1211	0.000855871	0.0171346	164	0
Q12904	4.86744	11.1212	0.000855862	0.0171346	161	Aminoacyl tRNA synthase complex-interacting multifunctional protein 1
Q9UGI8	4.8663	11.1119	0.000860132	0.0171346	162	Testin
P52789	4.86574	11.1074	0.000862252	0.0171346	163	Hexokinase-2
Q9UJV8	4.73524	10.218	0.00139412	0.0243622	184	Purine-rich element-binding protein gamma
P05026	4.73465	10.2142	0.00139695	0.0243622	185	Sodium/potassium-transporting ATPase subunit beta-1
O43795	4.73465	10.2142	0.00139692	0.0243622	183	Unconventional myosin-Ib
Q96A65	4.73407	10.2105	0.00139976	0.0243622	186	Exocyst complex component 4
Q96G23	4.73349	10.2068	0.00140256	0.0243622	187	Ceramide synthase 2
Q9UM00	4.73291	10.2031	0.00140537	0.0243622	188	Calcium load-activated calcium channel
Q9NZC9	4.59143	9.28211	0.00231865	0.0331964	217	SWI/SNF-related matrix-associated actin-dependent regulator of chromatin subfamily A-like protein 1
Q9H773	4.58963	9.26039	0.00234629	0.0331964	221	dCTP pyrophosphatase 1
Q92544	4.58903	9.25304	0.00235572	0.0331964	227	Transmembrane 9 superfamily member 4
Q9NRX1	4.58842	9.24588	0.00236495	0.0331964	222	RNA-binding protein PNO1
Q13505	4.58842	9.24594	0.00236487	0.0331964	223	Metaxin-1
Q9BSJ2	4.58842	9.24588	0.00236495	0.0331964	226	Gamma-tubulin complex component 2
P30876	4.58782	9.23872	0.0023742	0.0331964	228	DNA-directed RNA polymerase II subunit RPB2
Q5SRE5	4.58782	9.23867	0.00237427	0.0331964	229	Nucleoporin NUP188
Q9NXE4	4.58782	9.23867	0.00237427	0.0331964	230	Sphingomyelin phosphodiesterase 4
P0C7P4	4.58782	9.23867	0.00237427	0.0331964	233	Putative cytochrome b-c1 complex subunit Rieske-like protein 1
O43676	4.58782	9.23861	0.00237435	0.0331964	234	NADH dehydrogenase [ubiquinone] 1 beta subcomplex subunit 3
Q15738	4.58722	9.23153	0.00238354	0.0331964	225	Sterol-4-alpha-carboxylate 3-dehydrogenase, decarboxylating
Q14573	4.58722	9.23153	0.00238354	0.0331964	231	Inositol 1,4,5-trisphosphate receptor type 3
P42224	4.58602	9.18884	0.00245214	0.0338624	236	Signal transducer and activator of transcription 1-alpha/beta
Q9Y617	4.42821	8.25	0.00408176	0.0493897	273	Phosphoserine aminotransferase
Q9NRK6	4.42696	8.2263	0.00413539	0.0493897	269	ATP-binding cassette sub-family B member 10, mitochondrial
Q9BRS2	4.42696	8.2263	0.00413539	0.0493897	271	Serine/threonine-protein kinase RIO1
Q9BQ52	4.42696	8.22618	0.00413566	0.0493897	272	Zinc phosphodiesterase ELAC protein 2
Q96HC4	4.42634	8.21437	0.00416264	0.0493897	275	PDZ and LIM domain protein 5
Q9Y3E5	4.42634	8.21425	0.00416292	0.0493897	278	Peptidyl-tRNA hydrolase 2, mitochondrial
O00506	4.42634	8.21425	0.00416292	0.0493897	279	Serine/threonine-protein kinase 25
Q6SZW1	4.42572	8.20248	0.00419001	0.0493897	274	NAD(+) hydrolase SARM1
Q8NFQ8	4.42572	8.20235	0.00419029	0.0493897	281	Torsin-1A-interacting protein 2
Q9HD20	4.42572	8.20235	0.00419029	0.0493897	282	Endoplasmic reticulum transmembrane helix translocase
Q7Z460	4.4251	8.19085	0.00421692	0.0493897	277	CLIP-associating protein 1
P28290	4.42448	8.17889	0.00424479	0.0493897	283	Protein ITPRID2
Q8NE86	4.42448	8.17889	0.00424479	0.0493897	284	Calcium uniporter protein, mitochondrial
Q6NSI4	4.21175	74.5109	6.72412e-18	3.13056e-15	7	RPA-related protein RADX
O94874	4.10816	17.7654	2.51565e-05	0.00132234	62	E3 UFM1-protein ligase 1
Q92973	3.92865	15.4112	8.69185e-05	0.00329381	86	Transportin-1
Q9BXW7	3.92708	15.3675	8.89498e-05	0.00331307	88	Haloacid dehalogenase-like hydrolase domain-containing 5
Q15042	3.92668	15.3567	8.94599e-05	0.00331307	87	Rab3 GTPase-activating protein catalytic subunit
Q6IAN0	3.7922	13.7414	0.000210647	0.00602191	114	Dehydrogenase/reductase SDR family member 7B
RS_Q96K76	3.72125	12.9572	0.00031987	0.00854472	122	0
O00159	3.71383	12.8885	0.000331813	0.00872079	124	Unconventional myosin-Ic
Q9BQP7	3.6525	33.5267	7.19136e-09	9.82048e-07	23	Mitochondrial genome maintenance exonuclease 1
Q15070	3.64386	12.1135	0.00050223	0.0118606	138	Mitochondrial inner membrane protein OXA1L
P04844	3.63623	12.0497	0.000519693	0.0121715	142	Dolichyl-diphosphooligosaccharide--protein glycosyltransferase subunit 2
Q9H4M9	3.56535	11.3583	0.000753279	0.0158592	154	EH domain-containing protein 1
Q9NXW2	3.56395	11.3349	0.000762848	0.0158592	156	DnaJ homolog subfamily B member 12
Q9HAV4	3.52865	17.3238	3.17244e-05	0.00147132	69	Exportin-5
O75340	3.47738	10.5235	0.00118164	0.0217568	177	Programmed cell death protein 6
Q15046	3.47247	10.508	0.00119157	0.0218165	178	Lysine--tRNA ligase
Q13813	3.39036	9.78457	0.0017637	0.028455	202	Spectrin alpha chain, non-erythrocytic 1
P19367	3.38836	9.75674	0.00179058	0.0287463	203	Hexokinase-1
Q9BWM7	3.29337	8.98584	0.00272592	0.0371706	239	Sideroflexin-3
Q9BPX3	3.29078	8.95433	0.00277331	0.037261	243	Condensin complex subunit 3
Q9BT22	3.2887	8.92876	0.00281238	0.0373333	246	Chitobiosyldiphosphodolichol beta-mannosyltransferase
Q7L014	3.28685	8.95206	0.00277675	0.037261	241	Probable ATP-dependent RNA helicase DDX46
Q9UBT2	3.28528	8.9351	0.00280264	0.0373333	244	SUMO-activating enzyme subunit 2
O00217	3.1867	8.16417	0.00427937	0.0493897	268	NADH dehydrogenase [ubiquinone] iron-sulfur protein 8, mitochondrial
Q14126	3.1867	8.16416	0.00427938	0.0493897	270	Desmoglein-2
Q16795	3.18507	8.15377	0.00430395	0.0493897	276	NADH dehydrogenase [ubiquinone] 1 alpha subcomplex subunit 9, mitochondrial
Q9HD45	3.18507	8.15376	0.00430398	0.0493897	280	Transmembrane 9 superfamily member 3
Q92616	3.17996	56.2329	7.63716e-14	2.48895e-11	10	eIF-2-alpha kinase activator GCN1
P47756	3.17948	8.12443	0.00437413	0.0498437	286	F-actin-capping protein subunit beta
P28288	3.17786	8.11413	0.00439903	0.0499528	287	ATP-binding cassette sub-family D member 3
P49257	3.10064	19.5068	1.0105e-05	0.00059877	55	Protein ERGIC-53
P49321	3.06715	11.5754	0.000670302	0.0148606	147	Nuclear autoantigenic sperm protein
Q9BZX2	3.06513	11.5296	0.000687023	0.0151284	148	Uridine-cytidine kinase 2
P49588	2.92849	10.067	0.00151296	0.025623	194	Alanine--tRNA ligase, cytoplasmic
O15504	2.92492	10.0764	0.00150527	0.025623	193	Nucleoporin NUP42
O15067	2.86587	15.619	7.78807e-05	0.00305799	83	Phosphoribosylformylglycinamidine synthase
P61026	2.84753	9.31517	0.00227721	0.0331964	219	Ras-related protein Rab-10
O76024	2.84574	9.28076	0.00232037	0.0331964	232	Wolframin
P35244	2.8247	15.0286	0.000106414	0.0037696	91	Replication protein A 14 kDa subunit
P24539	2.80635	11.9904	0.000536476	0.0122264	143	ATP synthase F(0) complex subunit B1, mitochondrial
P63244	2.76077	8.54178	0.00347683	0.043248	262	Receptor of activated protein C kinase 1
Q6UWP7	2.7526	11.353	0.000755434	0.0158592	155	Lysocardiolipin acyltransferase 1
O60313	2.7515	11.3321	0.000764007	0.0158592	157	Dynamin-like 120 kDa protein, mitochondrial
O15355	2.72618	18.6554	1.5776e-05	0.000871425	58	Protein phosphatase 1G
P55060	2.69619	33.5377	7.23202e-09	9.82048e-07	24	Exportin-2
P11172	2.69286	10.6995	0.00107441	0.0204766	171	Uridine 5'-monophosphate synthase
P84077	2.68734	13.088	0.000298311	0.00810163	119	ADP-ribosylation factor 1
P61204	2.68734	13.088	0.000298311	0.00810163	120	ADP-ribosylation factor 3
Q13733	2.64892	17.2498	3.29816e-05	0.00147243	72	Sodium/potassium-transporting ATPase subunit alpha-4
Q9NRZ9	2.61162	18.7597	1.49375e-05	0.000869309	56	Lymphoid-specific helicase
P78344	2.58439	20.7834	5.18948e-06	0.00033825	50	Eukaryotic translation initiation factor 4 gamma 2
P43490	2.5642	9.35615	0.0022269	0.0331964	220	Nicotinamide phosphoribosyltransferase
P61221	2.55739	9.29228	0.00230582	0.0331964	224	ATP-binding cassette sub-family E member 1
P51151	2.48981	8.64455	0.00328617	0.0414932	259	Ras-related protein Rab-9A
Q9NVI1	2.48871	14.3799	0.000150059	0.004748	103	Fanconi anemia group I protein
Q86VP6	2.48838	10.6267	0.0011175	0.0210517	173	Cullin-associated NEDD8-dissociated protein 1
Q9H2M9	2.48252	10.5715	0.00115136	0.0214834	175	Rab3 GTPase-activating protein non-catalytic subunit
Q53H12	2.48182	10.5565	0.00116072	0.0214931	176	Acylglycerol kinase, mitochondrial
Q14008	2.47771	24.4321	7.79335e-07	6.51244e-05	39	Cytoskeleton-associated protein 5
Q6P1M0	2.43361	10.0332	0.00154099	0.025623	195	Long-chain fatty acid transport protein 4
O14980	2.38702	14.4939	0.000141261	0.00451341	101	Exportin-1
Q9Y4L1	2.3821	11.1861	0.000826446	0.0169395	159	Hypoxia up-regulated protein 1
Q16850	2.37931	9.43802	0.00212971	0.0327393	212	Lanosterol 14-alpha demethylase
Q04837	2.35918	12.4824	0.000412231	0.0104958	128	Single-stranded DNA-binding protein, mitochondrial
P15927	2.34472	10.715	0.00106547	0.0204256	170	Replication protein A 32 kDa subunit
Q9P2J5	2.32656	11.9762	0.000540573	0.0122342	144	Leucine--tRNA ligase, cytoplasmic
Q92538	2.3192	8.8313	0.00296647	0.0391406	247	Golgi-specific brefeldin A-resistance guanine nucleotide exchange factor 1
P33991	2.31394	8.79134	0.00303211	0.0392765	249	DNA replication licensing factor MCM4
Q15021	2.31093	8.78797	0.00303773	0.0392765	248	Condensin complex subunit 1
P54707	2.3053	8.74224	0.00311479	0.0399649	254	Potassium-transporting ATPase alpha chain 2
Q9Y4W6	2.29202	10.0592	0.00151937	0.025623	196	AFG3-like protein 2
Q9H583	2.28002	12.8198	0.000344214	0.00897434	125	HEAT repeat-containing protein 1
Q5VYK3	2.27103	12.7188	0.0003633	0.00939678	126	Proteasome adapter and scaffold protein ECM29
P17987	2.26063	17.3584	3.11526e-05	0.00147132	67	T-complex protein 1 subunit alpha
O95573	2.25155	8.19224	0.0042137	0.0493897	266	Fatty acid CoA ligase Acsl3
O43242	2.2474	8.17495	0.00425402	0.0493897	267	26S proteasome non-ATPase regulatory subunit 3
Q16822	2.24055	10.8797	0.000974851	0.018911	168	Phosphoenolpyruvate carboxykinase [GTP], mitochondrial
Q86Y56	2.23655	9.46132	0.00210284	0.0324794	211	Dynein axonemal assembly factor 5
Q14204	2.22307	22.3051	2.35012e-06	0.000170201	45	Cytoplasmic dynein 1 heavy chain 1
Q13423	2.20113	14.498	0.000140953	0.00451341	100	NAD(P) transhydrogenase, mitochondrial
Q9NSD9	2.18736	8.92508	0.00281804	0.0373333	245	Phenylalanine--tRNA ligase beta subunit
Q9Y512	2.15424	12.323	0.000448929	0.0110215	133	Sorting and assembly machinery component 50 homolog
P23634	2.13647	8.39569	0.00376737	0.0466839	263	Plasma membrane calcium-transporting ATPase 4
Q99832	2.13094	17.3693	3.09749e-05	0.00147132	68	T-complex protein 1 subunit eta
Q00059	2.13042	8.3781	0.003804	0.0469592	264	Transcription factor A, mitochondrial
Q9H9B4	2.12594	21.0854	4.43368e-06	0.000294885	49	Sideroflexin-1
P60842	2.09702	9.20066	0.00242404	0.0336168	235	Eukaryotic initiation factor 4A-I
P08240	2.0666	9.91273	0.0016451	0.0269415	199	Signal recognition particle receptor subunit alpha
Q13838	2.06305	9.88217	0.00167262	0.0272553	200	Spliceosome RNA helicase DDX39B
P22695	2.01949	12.6793	0.000371036	0.00952131	127	Cytochrome b-c1 complex subunit 2, mitochondrial
O00148	2.01905	9.36478	0.00221643	0.0331964	216	ATP-dependent RNA helicase DDX39A
P78527	1.98593	49.07	2.81523e-12	6.55345e-10	14	DNA-dependent protein kinase catalytic subunit
O43615	1.97897	14.2241	0.000162998	0.00492344	108	Mitochondrial import inner membrane translocase subunit TIM44
Q9H3U1	1.97432	9.80493	0.00174429	0.0282818	201	Protein unc-45 homolog A
Q9BRQ6	1.95511	10.5679	0.0011536	0.0214834	174	MICOS complex subunit MIC25
Q14697	1.91408	14.9013	0.000113832	0.00394657	94	Neutral alpha-glucosidase AB
P28331	1.89552	9.68825	0.00185851	0.0295457	205	NADH-ubiquinone oxidoreductase 75 kDa subunit, mitochondrial
P54577	1.8716	23.5536	1.22891e-06	0.000100126	40	Tyrosine--tRNA ligase, cytoplasmic
Q9H2U1	1.85285	48.9561	2.74547e-12	6.55345e-10	13	ATP-dependent DNA/RNA helicase DHX36
P50993	1.84711	17.949	2.28463e-05	0.00122059	61	Sodium/potassium-transporting ATPase subunit alpha-2
P08574	1.84153	9.06259	0.00261391	0.035944	237	Cytochrome c1, heme protein, mitochondrial
Q9UJS0	1.84091	8.17482	0.00425434	0.0493897	265	Calcium-binding mitochondrial carrier protein Aralar2
P26640	1.81538	10.3802	0.00127688	0.0232478	179	Valine--tRNA ligase
Q99613	1.81514	9.49753	0.00206178	0.0319969	209	Eukaryotic translation initiation factor 3 subunit C
B5ME19	1.81514	9.49753	0.00206178	0.0319969	210	Eukaryotic translation initiation factor 3 subunit C-like protein
Q5T2N8	1.77794	16.991	3.77889e-05	0.00166424	74	ATPase family AAA domain-containing protein 3C
Q92667	1.73328	11.4727	0.000708362	0.0152884	149	A-kinase anchor protein 1, mitochondrial
P46459	1.71697	8.95306	0.00277523	0.037261	242	Vesicle-fusing ATPase
P49792	1.71145	8.12857	0.00436416	0.0498437	285	E3 SUMO-protein ligase RanBP2
A6NNZ2	1.70247	31.2139	2.35736e-08	2.7438e-06	27	Tubulin beta 8B
P48634	1.69912	12.4552	0.000418257	0.0105667	129	Protein PRRC2A
P54136	1.69191	8.5735	0.00341681	0.0426643	261	Arginine--tRNA ligase, cytoplasmic
Q92621	1.66914	8.99033	0.00271924	0.0371706	238	Nuclear pore complex protein Nup205
P40227	1.64366	11.403	0.000735382	0.0156641	153	T-complex protein 1 subunit zeta
Q3ZCM7	1.622	29.3318	6.20679e-08	6.32122e-06	32	Tubulin beta-8 chain
P02786	1.61293	14.309	0.000155812	0.00486079	105	Transferrin receptor protein 1
P50402	1.60918	11.429	0.000725172	0.0155483	152	Emerin
P04181	1.58008	14.6909	0.000127251	0.00436539	95	Ornithine aminotransferase, mitochondrial
P12956	1.57457	17.3059	3.20241e-05	0.00147132	66	X-ray repair cross-complementing protein 6
P16615	1.52836	15.6984	7.46822e-05	0.00300481	81	Sarcoplasmic/endoplasmic reticulum calcium ATPase 2
P07814	1.52072	14.2994	0.000156607	0.00486079	104	Bifunctional glutamate/proline--tRNA ligase
P22314	1.50356	16.2135	5.69085e-05	0.00234765	79	Ubiquitin-like modifier-activating enzyme 1
P50990	1.49422	14.5854	0.000134567	0.00442984	99	T-complex protein 1 subunit theta
P13637	1.43903	11.2759	0.00078743	0.016242	158	Sodium/potassium-transporting ATPase subunit alpha-3
P78371	1.43164	9.37991	0.00219824	0.0331964	214	T-complex protein 1 subunit beta
P23396	1.40729	17.5782	2.77559e-05	0.00143582	63	40S ribosomal protein S3
Q13885	1.38714	27.4909	1.60302e-07	1.49264e-05	35	Tubulin beta-2A chain
P49368	1.38581	15.671	7.57729e-05	0.00301151	82	T-complex protein 1 subunit gamma
Q9BVA1	1.36237	26.5219	2.64361e-07	2.26725e-05	38	Tubulin beta-2B chain
P09874	1.33505	21.1501	4.28668e-06	0.000291047	48	Poly [ADP-ribose] polymerase 1
Q9UJZ1	1.33351	16.6499	4.52198e-05	0.00191392	77	Stomatin-like protein 2, mitochondrial
Q7Z406	1.33332	17.3156	3.18604e-05	0.00147132	65	Myosin-14
P13010	1.33093	9.34024	0.00224629	0.0331964	213	X-ray repair cross-complementing protein 5
P42704	1.29181	17.3361	3.15201e-05	0.00147132	64	Leucine-rich PPR motif-containing protein, mitochondrial
O14828	1.28762	9.59391	0.00195638	0.0306531	207	Secretory carrier-associated membrane protein 3
Q00577	1.28554	10.2828	0.00134597	0.0242349	181	Transcriptional activator protein Pur-alpha
Q9NVI7	1.26191	16.8265	4.12071e-05	0.00179059	75	ATPase family AAA domain-containing protein 3A
P35580	1.22723	23.1897	1.48434e-06	0.000115178	42	Myosin-10
P07437	1.20405	22.5624	2.05595e-06	0.000155822	43	Tubulin beta chain
P04350	1.20072	20.6193	5.6532e-06	0.000361251	51	Tubulin beta-4A chain
Q9BUF5	1.1965	15.0012	0.000107967	0.00378351	93	Tubulin beta-6 chain
Q9BTV4	1.19287	9.25334	0.00235533	0.0331964	215	Transmembrane protein 43
P04075	1.1918	8.61146	0.00334636	0.0419454	260	Fructose-bisphosphate aldolase A
P11586	1.17763	12.1772	0.000485376	0.0116312	136	C-1-tetrahydrofolate synthase, cytoplasmic
P0CG39	1.16753	12.3961	0.000431691	0.0107395	131	POTE ankyrin domain family member J
P26641	1.1601	12.0267	0.000526124	0.0121715	139	Elongation factor 1-gamma
P68371	1.15385	20.3249	6.59144e-06	0.000413106	52	Tubulin beta-4B chain
P31930	1.15024	8.69748	0.00319215	0.040483	256	Cytochrome b-c1 complex subunit 1, mitochondrial
Q9H4B7	1.14795	9.62061	0.00192816	0.0305043	206	Tubulin beta-1 chain
Q562R1	1.1461	10.8563	0.000987211	0.0190374	169	Beta-actin-like protein 2
P68104	1.13914	13.5188	0.000237135	0.00660532	117	Elongation factor 1-alpha 1
Q5VTE0	1.13099	13.3139	0.000264468	0.00730426	118	Putative elongation factor 1-alpha-like 3
Q05639	1.11481	9.93376	0.00162642	0.0267702	198	Elongation factor 1-alpha 2
P05023	1.11166	13.8242	0.000201575	0.00581356	113	Sodium/potassium-transporting ATPase subunit alpha-1
Q9NZI8	1.10709	13.0608	0.000302672	0.00815212	121	Insulin-like growth factor 2 mRNA-binding protein 1
Q9NY65	1.10301	10.2617	0.00136145	0.0243622	182	Tubulin alpha-8 chain
Q14498	1.07763	11.7537	0.000609114	0.0136904	145	RNA-binding protein 39
Q9NW13	1.04959	8.95106	0.00277828	0.037261	240	RNA-binding protein 28
P68032	1.0467	15.182	9.81169e-05	0.00355292	89	Actin, alpha cardiac muscle 1
P68133	1.0467	15.182	9.81169e-05	0.00355292	90	Actin, alpha skeletal muscle
P62736	1.02603	14.2222	0.000163158	0.00492344	106	Actin, aortic smooth muscle
P63267	1.02603	14.2222	0.000163158	0.00492344	107	Actin, gamma-enteric smooth muscle
Q13509	1.00872	13.683	0.000217293	0.0061579	115	Tubulin beta-3 chain
O43175	0.998462	10.0334	0.00154083	0.025623	192	D-3-phosphoglycerate dehydrogenase
P0CG38	0.982633	11.0316	0.000898159	0.0176331	166	POTE ankyrin domain family member I
P06733	0.982383	11.0317	0.000898112	0.0176331	165	Alpha-enolase
Q5T9A4	0.981174	9.72218	0.00182454	0.029148	204	ATPase family AAA domain-containing protein 3B
Q6S8J3	0.912679	10.0492	0.00152766	0.025623	190	POTE ankyrin domain family member E
A5A3E0	0.912679	10.0492	0.00152766	0.025623	191	POTE ankyrin domain family member F
P60709	0.893303	12.2844	0.000458294	0.0110636	134	Actin, cytoplasmic 1
P63261	0.893303	12.2844	0.000458294	0.0110636	135	Actin, cytoplasmic 2
P27824	0.880515	8.71505	0.00316156	0.0404059	255	Calnexin
P68366	0.874464	8.63824	0.00329756	0.0414932	258	Tubulin alpha-4A chain
P35579	0.801852	11.6071	0.00065898	0.0147097	146	Myosin-9
P27694	2.41635	35.9423	2.08617e-09	3.23754e-07	21	Replication protein A 70 kDa DNA-binding subunit
Q8N1F7	2.41356	18.7381	1.53041e-05	0.000871425	59	Nuclear pore complex protein Nup93
Q96QR8	2.39063	27.6914	1.44549e-07	1.38555e-05	34	Transcriptional activator protein Pur-beta
