## Supplementary Table S9 for "Waking the sleepers: lincRNA overexpression compromises DHX36 activity and global protein synthesis"

### Sheet: Arkusz1
Supplementary Table S9. Proteins identified by RAP-MS for lnc-ADCYAP1-2 in HEK WT
UniProt	LogFC	F.statistic	p.value	adjp	number	Name
Q9H2U1	1.52008	28.124	1.16022e-07	2.25082e-05	14	ATP-dependent DNA/RNA helicase DHX36
Q9BQP7	3.02405	15.3403	9.03279e-05	0.0111188	23	Mitochondrial genome maintenance exonuclease 1
Q6NSI4	2.21751	14.6317	0.000131426	0.013729	26	RPA-related protein RADX
P27694	2.41207	12.424	0.000425587	0.0398584	29	Replication protein A 70 kDa DNA-binding subunit
Q96QR8	2.01496	12.2601	0.000464609	0.0420626	30	Transcriptional activator protein Pur-beta
