## Supplementary Table S10 for "Waking the sleepers: lincRNA overexpression compromises DHX36 activity and global protein synthesis"

### Sheet: Arkusz1
Supplementary Table S10. Proteins identified by RAP-MS for lnc-ADCYAP1-2 after overexpression from plasmid
UniProt	IP-ASO	Control-ctrlASO	LogFC	p.value	adjp	DEP	Name
Q9H2U1	54	11.3	2.008	5.759e-10	1.114e-07	TRUE	ATP-dependent DNA/RNA helicase DHX36
P27694	18	1.7	3.044	1.234e-07	1.411e-05	TRUE	Replication protein A 70 kDa DNA-binding subunit
Q9BQP7	10	0.7	3.421	3.3e-06	0.0003074	TRUE	Mitochondrial genome maintenance exonuclease 1
P35579	71.3	1.7	4.702	5.167e-05	0.003938	TRUE	Myosin-9
Q9UPW5	16	2.7	2.319	6.179e-05	0.004571	TRUE	Cytosolic carboxypeptidase 1
P35580	39.3	0	7.772	7.936e-05	0.005702	TRUE	Myosin-10
P63010	9.7	1.3	2.511	0.0002009	0.01263	TRUE	AP-2 complex subunit beta
Q86UP2	8.7	0.7	3.152	0.000209	0.01282	TRUE	Kinectin
Q9UQ88	4	0	4.908	0.0002617	0.01478	TRUE	Cyclin-dependent kinase 11A
P21127	4	0	4.908	0.0002617	0.01478	TRUE	Cyclin-dependent kinase 11B
Q14137	9	1.3	2.389	0.0002657	0.01478	TRUE	Ribosome biogenesis protein BOP1
P04075	5.7	0.3	3.418	0.0003834	0.01959	TRUE	Fructose-bisphosphate aldolase A
Q96QR8	9.7	1.7	2.205	0.0003895	0.01959	TRUE	Transcriptional activator protein Pur-beta
Q6NSI4	15.7	4	1.671	0.0003748	0.01959	TRUE	RPA-related protein RADX
O75531	6.7	0.7	2.847	0.0004119	0.02031	TRUE	Barrier-to-autointegration factor
Q7Z406	12	0	6.117	0.0004702	0.02274	TRUE	Myosin-14
P15927	3.7	0	4.769	0.0004915	0.02332	TRUE	Replication protein A 32 kDa subunit
Q14008	7.7	0.7	2.967	0.0005311	0.02474	TRUE	Cytoskeleton-associated protein 5
P35749	8.3	0	5.643	0.0006273	0.02868	TRUE	Myosin-11
P13010	9.3	1.7	2.13	0.0006473	0.02907	TRUE	X-ray repair cross-complementing protein 5
O15067	4	0	4.821	0.0006609	0.02916	TRUE	Phosphoribosylformylglycinamidine synthase
P35232	3.7	0	4.758	0.0007113	0.03084	TRUE	Prohibitin
Q16891	15.3	0.7	3.754	0.0007797	0.03324	TRUE	MICOS complex subunit MIC60
P12956	12.7	3.3	1.625	0.0009836	0.04123	TRUE	X-ray repair cross-complementing protein 6
Q86VP6	10.7	0.3	4.05	0.001021	0.04211	TRUE	Cullin-associated NEDD8-dissociated protein 1
O94906	8	1.3	2.207	0.001087	0.04252	TRUE	Pre-mRNA-processing factor 6
P50990	9	1.7	2.09	0.001092	0.04252	TRUE	T-complex protein 1 subunit theta
